# Genomics to aid species delimitation and effective conservation of the Sharpnose Guitarfish (*Glaucostegus granulatus*)

**DOI:** 10.1101/767186

**Authors:** Shaili Johri, Sam Fellows, Jitesh Solanki, Anissa Busch, Isabella Livingston, Maria Fernanda Mora, Anjani Tiwari, Asha Goodman, Adrian Cantu, Michael P. Doane, Megan Morris, Robert A. Edwards, Elizabeth A. Dinsdale

## Abstract

The Sharpnose Guitarfish (*Glaucostegus granulatus*) is one of fifteen critically endangered Rhino Rays which has been exploited as incidental catch, leading to severe population depletions and localized disappearances. Like many chondrichthyan species, there are no species-specific time-series data available for the Sharpnose Guitarfish that can be used to calculate population reduction, partly due to a lack of species-specific reporting as well as limitations in accurate taxonomic identification. We here present the first complete mitochondrial genome and partial nuclear genome of the species and the first detail phylogenetic assessment of the species. We expect that data presented in the current manuscript will aid in accurate species-specific landing and population assessments of the species in the future and will enable conservation efforts to protect and recover remaining populations.
