## Supplementary Table 1 for "Genomics to aid species delimitation and effective conservation of the Sharpnose Guitarfish (*Glaucostegus granulatus*)"

### Sheet: Sheet1
Species	COI (1556 bp)	ND2 (1045 bp)	Notes
Glaucostegus cemiculus	KY176593.1	JQ518912.1
Glaucostegus granulatus (ref)	KU499630.1	-
Glaucostegus halavi	-	KM396922.1
Glaucostegus obtusus	KF899437.1	-
Glaucostegus thouin	KF899440.1	JN184264.1
Glaucostegus typus	JN184059.1	JQ519057.1
Glaucostegus cf. typus	JQ518907.1	JQ518907.1
Anoxypristis cuspidata	KP233202.1	KP233202.1	Mitogenome
Pristis zijsron	HM422390.1	JQ519151.1
Pristis pristis	MH005928.1	MH005928.1	Mitogenome
Pristis pectinata	KP400584.1	KP400584.1	Mitogenome
Pristis clavata	KF381507.1	KF381507.1	Mitogenome
Rhynchobatus australiae	NC_030254.1	NC_030254.1	Mitogenome
Rhynchobatus djiddensis	JN184077.1	JN184077.1	Mitogenome
Zanobatos schoenleinii	JN184086.1	JN184086.1	Mitogenome
